# A SNAI2-PEAK1 stromal axis drives progression and lapatinib resistance in HER2-positive breast cancer by supporting a cytokine expression profile that converges on PI3K/Akt signaling

**DOI:** 10.1101/2020.05.15.098772

**Authors:** Sarkis Hamalian, Robert Güth, Farhana Runa, Justin Molnar, Eric Vickers, Megan Agajanian, Jonathan Humphries, Martin J. Humphries, Julia Tchou, Ioannis K. Zervantonakis, Jonathan A. Kelber

**Author notes:** Current address: Department of Bioengineering, University of Pittsburgh, Center for Bioengineering, 300 Technology Dr., Pittsburgh, PA 15219.

## Abstract

Intercellular mechanisms by which the stromal microenvironment contributes to solid tumor progression and targeted therapy resistance remain poorly understood, presenting significant clinical hurdles. PEAK1 (Pseudopodium-Enriched Atypical Kinase One) is an actin cytoskeleton- and focal adhesion-associated pseudokinase that promotes cell state plasticity and cancer metastasis by mediating growth factor-integrin signaling crosstalk. Here, we determined that stromal PEAK1 expression predicts poor outcomes in HER2-positive breast cancers high in SNAI2 expression and enriched for MSC content. Notably, we identified that mesenchymal stem cells (MSCs) and cancer-associated fibroblasts (CAFs) express high PEAK1 protein levels and MSCs require PEAK1 to potentiate tumorigenesis, lapatinib resistance and metastasis of HER2-positive breast cancer cells. Analysis of PEAK1-dependent secreted factors from MSCs revealed a CCL4-, INHBA- and GDF5-focused network that converged on PI3K/Akt signaling. In this regard, we observed that MSC expression of PEAK1 is required for sustained Akt phosphorylation in neighboring HER2-positive breast cancer cells following lapatinib treatment. Finally, we uncovered a significant correlation between INHBA and PEAK1 expression levels in breast cancer, and that INHBA is an excellent predictor of disease relapse and decreased survival in HER2-positive tumors enriched for PEAK1 expression and MSC content. Importantly, we provide the first evidence that PEAK1 promotes tumorigenic phenotypes through a previously unrecognized SNAI2-PEAK1-INHBA-PI3K/Akt stromal to tumor cell signaling axis. These results establish a new, targetable intercellular mechanism that may be leveraged to improve targeted therapy responses and patient outcomes in breast cancer and other stroma-rich malignancies.
