## Supplementary material for "A SNAI2-PEAK1 stromal axis drives progression and lapatinib resistance in HER2-positive breast cancer by supporting a cytokine expression profile that converges on PI3K/Akt signaling": Dataset 1

### Sheet: 0615
Symbol	shScramble(2)	shPEAK1(1)	FC
6Ckine	464	501.707	1.08126
Activin A	42.5	29.5122	0.694404
Activin C	348.5	301.024	0.86377
Activin RIB / ALK-4	90.5	111.408	1.23103
Adiponectin / Acrp30	211	252.329	1.19587
AgRP	195.5	216.914	1.10954
ALCAM	34.5	20.6585	0.598797
Angiopoietin-like 2	34	46.4816	1.36711
Angiopoietin-like 3	153	246.426	1.61063
AR (Amphiregulin)	129	62.7133	0.48615
Artemin	206.5	98.8657	0.478769
Axl	31.5	27.2987	0.866627
b FGF	273.5	202.896	0.74185
B7-1/CD80	161	145.347	0.902779
BAFF R / TNFRSF13C	130.5	138.707	1.06289
BCMA / TNFRSF17	211.5	216.177	1.02211
beta-Catenin	97	135.756	1.39955
BLC	90.5	61.2377	0.67666
BTC (Betacellulin)	111	125.427	1.12997
Cardiotrophin-1	183.5	230.195	1.25447
CCL1 / I-309 / TCA-3	128	159.366	1.24504
CCL28	153	219.866	1.43703
CCL4 / MIP-1 beta	96	78.945	0.822344
CCL7 / MCP-3 / MARC	117.5	97.3901	0.828852
CCL8 / MCP-2	50.5	39.8414	0.788939
CCR10	179.5	48.6951	0.271282
CCR3	132.5	134.28	1.01344
CCR4	25	36.1524	1.4461
CCR6	898	810.846	0.902947
CCR7	252.5	159.366	0.631151
CCR9	188.5	194.78	1.03332
CD11b	1295	2028.96	1.56676
CD14	241.5	306.189	1.26786
CD27 / TNFRSF7	204	184.451	0.904171
CD27 Ligand / TNFSF7	419.5	491.377	1.17134
CD30	154.5	170.433	1.10312
CD30 L	267	250.116	0.936762
CD40	212.5	97.3901	0.458306
CD40 Ligand / TNFSF5	102.5	95.1767	0.928553
Cerberus 1	58	104.768	1.80635
Chordin-Like 2	91.5	80.4206	0.878914
Coagulation Factor III / Tissue Factor	51.5	47.2194	0.916882
Common gamma Chain / IL-2 R gamma	84.5	136.494	1.61531
CRG-2	161.5	227.244	1.40708
Cripto	203.5	212.488	1.04416
Crossveinless-2	67.5	101.079	1.49747
CRP	182.5	186.664	1.02282
Cryptic	158.5	261.183	1.64784
Csk	82.5	125.427	1.52032
CTACK	766.5	871.346	1.13679
CTLA-4 / CD152	635	1012.27	1.59412
CXCL14 / BRAK	260.5	377.756	1.45012
CXCL16	284.5	182.975	0.643147
CXCR2 / IL-8 RB	128.5	94.4389	0.734933
CXCR3	162	152.725	0.942749
CXCR4	130.5	147.561	1.13073
CXCR6	124	186.664	1.50536
DAN	101	79.6828	0.788939
Decorin	134	215.439	1.60775
DKK-1	36	44.2682	1.22967
Dkk-3	102	138.707	1.35987
Dkk-4	252	242.737	0.963244
DPPIV / CD26	51.5	55.3353	1.07447
DR3 / TNFRSF25	275.5	225.768	0.819484
Dtk	890.5	1792.13	2.01249
EDAR	192.5	153.463	0.797211
EGF R	452	452.274	1.00061
EG-VEGF / PK1	232.5	149.774	0.64419
Endocan	49	22.8719	0.466774
Endoglin / CD105	130.5	130.591	1.0007
Endostatin	561.5	982.755	1.75023
Eotaxin	124.5	172.646	1.38672
Eotaxin-2	63.5	112.146	1.76608
Epigen	114	154.939	1.35911
Epiregulin	80.5	106.982	1.32896
Erythropoietin (EPO)	80.5	140.183	1.7414
E-Selectin	388	382.182	0.985006
FADD	112.5	124.689	1.10835
FAM3B	172.5	332.75	1.92898
Fas / TNFRSF6	56114.5	61872.2	1.10261
Fas Ligand	384.5	728.212	1.89392
FCrRIIB / CD32b	334.5	340.128	1.01682
FGF R3	363.5	334.225	0.919464
FGF R4	53	57.5487	1.08582
FGF R5 beta	74.5	79.6828	1.06957
FGF-21	52	63.4511	1.22021
Fit-3 Ligand	51	67.878	1.33094
FLRG (Follistatin)	43.5	72.3048	1.66218
Follistatin-like 1	122	206.585	1.69332
Fractalkine	754.5	1619.48	2.14643
Frizzled-1	61	79.6828	1.30628
Frizzled-6	44	68.6158	1.55945
Frizzled-7	28.5	35.4146	1.24262
Galectin-3	1059.5	1698.42	1.60304
G-CSF	216	97.3901	0.45088
GDF-1	504	597.621	1.18576
GDF-3	232.5	182.975	0.786991
GDF-5	198	50.9085	0.257113
GDF-8	332.5	502.444	1.51111
GDF-9	41.5	45.7438	1.10226
GFR alpha-2 / GDNF R alpha-2	114.5	171.17	1.49494
GFR alpha-3 / GDNF R alpha-3	209.5	304.713	1.45448
GFR alpha-4 / GDNF R alpha-4	169.5	350.457	2.06759
GITR	50.5	75.9938	1.50483
GITR Ligand / TNFSF18	242	332.012	1.37195
Glut2	42	47.9572	1.14184
GM-CSF	126.5	167.481	1.32396
Granzyme B	134.5	213.225	1.58532
Granzyme D	231.5	288.481	1.24614
Granzyme G	213.5	203.634	0.953789
Gremlin	54	39.8414	0.737804
Growth Hormone R	295.5	48.6951	0.164789
HGF R	114	191.829	1.68271
HGF	51.5	25.0853	0.487094
HVEM / TNFRSF14	122	157.152	1.28813
ICAM-1	84.5	118.786	1.40576
ICAM-2 / CD102	125.5	144.61	1.15227
ICAM-5	165.5	265.609	1.60489
ICK	54.5	94.4389	1.73282
IFN-alpha / beta R1	167.5	240.524	1.43596
IFN-alpha / beta R2	140.5	231.67	1.6489
IFN-beta	898	1226.23	1.36551
IFN-gamma	759.5	1112.61	1.46492
IFN-gamma R1	327.5	240.524	0.734425
IGFBP-1	2657	2712.17	1.02076
IGFBP-2	355.5	422.762	1.1892
IGFBP-3	219.5	448.585	2.04367
IGFBP-5	180.5	295.859	1.63911
IGFBP-6	25.5	38.3658	1.50454
IGFBP-rp1 / IGFBP-7	118	70.0914	0.593995
IGF-I	109.5	96.6523	0.882669
IGF-II	84	174.122	2.07288
IL-1 alpha	1010.5	1765.56	1.74722
IL-1 beta	36	46.4816	1.29116
IL-1 R4 / ST2	213	266.347	1.25046
IL-1 R6 / IL-1 R rp2	136.5	190.353	1.39453
IL-1 R9	209.5	211.012	1.00722
IL-1 RI	188.5	85.5852	0.454033
IL-1 RII	150.5	120.262	0.799083
IL-10	651.5	1006.36	1.54469
IL-10 R alpha	93	168.219	1.80881
IL-11	107	129.116	1.20669
IL-12 p40/p70	690	951.767	1.37937
IL-12 p70	850	1245.41	1.46519
IL-12 R beta 1	179.5	43.5304	0.242509
IL-13	196	120.262	0.613582
IL-13 R alpha 2	173	149.774	0.865747
IL-15	177	168.219	0.950391
IL-15 R alpha	4113.5	8857.34	2.15324
IL-16	85	108.457	1.27597
IL-17	504	831.505	1.64981
IL-17BR	83.5	135.018	1.61698
IL-17C	144	183.713	1.27579
IL-17D	80	126.164	1.57706
IL-17E	88	142.396	1.61814
IL-17F	138.5	185.189	1.3371
IL-17R	64	72.3048	1.12976
IL-17RC	233.5	321.682	1.37766
IL-17RD	216	141.658	0.655826
IL-18 R alpha/IL-1 R5	98	41.317	0.421602
IL-2	198.5	228.719	1.15224
IL-2 R alpha	237	294.384	1.24213
IL-2 R beta	217	306.189	1.41101
IL-20	200	132.805	0.664023
IL-20 R alpha	210.5	327.585	1.55622
IL-21	48.5	72.3048	1.49082
IL-21 R	41.5	56.0731	1.35116
IL-22	2077.5	4783.92	2.30273
IL-22BP	82.5	42.7926	0.518698
IL-23	152.5	243.475	1.59656
IL-23 R	77.5	132.067	1.70409
IL-24	137	170.433	1.24403
IL-27	134	240.524	1.79496
IL-28 / IFN-lambda	78.5	130.591	1.66358
IL-3	867	1389.28	1.6024
IL-3 R alpha	51	93.7011	1.83728
IL-3 R beta	308.5	424.975	1.37755
IL-31	46	90.0121	1.95678
IL-31 RA	178.5	82.634	0.462936
IL-4	37.5	36.1524	0.964064
IL-4 R	179	264.872	1.47973
IL-5	1137	1702.85	1.49767
IL-5 R alpha	227	279.628	1.23184
IL-6	569	894.956	1.57286
IL-6 R	53.5	58.2865	1.08947
IL-7	77	125.427	1.62892
IL-7 R alpha	70.5	66.4023	0.941877
IL-9	231	415.384	1.7982
IL-9 R	179.5	210.274	1.17144
Insulin	66.5	11.0671	0.166422
Integrin beta 2 / CD18	129.5	106.982	0.826112
I-TAC	43.5	54.5975	1.25511
KC	43.5	47.2194	1.0855
Kremen-1	71	100.341	1.41326
Kremen-2	104	191.091	1.83742
Lefty-1	120	229.457	1.91214
Leptin R	67	97.3901	1.45358
LEPTIN(OB)	41	42.0548	1.02573
LIF	2873	3046.39	1.06035
LIGHT / TNFSF14	60	90.7499	1.5125
LIX	64.5	100.341	1.55568
LRP-6	113.5	210.274	1.85264
L-Selectin	191.5	100.341	0.523976
Lungkine	154	103.293	0.670731
Lymphotactin	157.5	157.89	1.00248
Lymphotoxin beta R / TNFRSF3	12	14.7561	1.22967
MAdCAM-1	66.5	109.195	1.64203
MCP-1	383.5	551.877	1.43905
MCP-5	62	98.8657	1.59461
M-CSF	76	416.859	5.48499
MDC	278	361.524	1.30045
MFG-E8	42	69.3536	1.65128
MFRP	218	277.414	1.27254
MIG	51	48.6951	0.954805
MIP-1 alpha	42	60.4999	1.44047
MIP-1 gamma	48	92.9633	1.93674
MIP-2	235	109.933	0.467799
MIP-3 alpha	71.5	52.3841	0.732644
MIP-3 beta	114	140.921	1.23615
MMP-12	40	57.5487	1.43872
MMP-14 / LEM-2	131	248.64	1.89801
MMP-2	72	90.0121	1.25017
MMP-24 / MT5-MMP	1319	2779.31	2.10713
MMP-3	46.5	67.1401	1.44387
MMP-9	1.5	0.737804	0.491869
Neuregulin-3 / NRG3	102	121	1.18627
Neurturin	154.5	223.555	1.44696
NGF R / TNFRSF16	170	291.433	1.71431
NOV / CCN3	91	156.414	1.71884
Osteoactivin / GPNMB	125	108.457	0.867657
Osteopontin	147	131.329	0.893395
Osteoporotegerin	60.5	90.0121	1.4878
OX40 Ligand / TNFSF4	141.5	78.2072	0.552701
PDGF C	81.5	123.951	1.52087
PDGF R alpha	94.5	245.689	2.59988
PDGF R beta	77.5	159.366	2.05633
Pentraxin3 / TSG-14	103.5	267.823	2.58766
PF-4	20	38.3658	1.91829
PlGF-2	48	78.945	1.64469
Progranulin	176.5	286.268	1.62191
Prolactin	55	67.1401	1.22073
P-Selectin	100	122.475	1.22475
RAGE	33.5	70.0914	2.09228
RANTES	86.5	93.7011	1.08325
RELM beta	153.5	105.506	0.687335
Resistin	76	47.2194	0.621309
S100A10	130	211.012	1.62317
SCF	49	70.0914	1.43044
SCF R / c-kit	48.5	71.567	1.47561
SDF-1	189.5	571.798	3.0174
Serum Amyloid A1	56	96.6523	1.72593
Shh-N	45.5	87.7987	1.92964
SIGIRR	64	90.0121	1.40644
SLPI	510.5	993.084	1.94532
Soggy-1	1708.5	3867.57	2.26372
SPARC	101	190.353	1.88469
Spinesin Ectodomain	145	182.975	1.2619
TACI / TNFRSF13B	105.5	260.445	2.46867
TARC	134.5	97.3901	0.72409
TCA-3	228.5	137.969	0.603804
TCCR / WSX-1	136.5	201.42	1.47561
TECK	616.5	1229.92	1.995
TFPI	48.5	61.2377	1.26263
TGF-beta 1	343.5	680.993	1.98251
TGF-beta 2	10	8.11584	0.811584
TGF-beta 3	24	78.945	3.28938
TGF-beta RI / ALK-5	62.5	83.3718	1.33395
TGF-beta RII	63.5	107.719	1.69637
Thrombospondin	33	47.9572	1.45325
Thymus Chemokine-1	121	200.683	1.65853
Tie-2	134.5	177.811	1.32201
TIMP-1	46.5	101.079	2.17374
TIMP-2	187.5	79.6828	0.424975
TIMP-4	267.5	275.939	1.03155
TL1A / TNFSF15	184	237.573	1.29116
TLR1	141.5	252.329	1.78324
TLR2	96.5	322.42	3.34114
TLR3	124	135.018	1.08886
TLR4	83	200.683	2.41786
TMEFF1 / Tomoregulin-1	104	198.469	1.90836
TNF RI / TNFRSF1A	33	55.3353	1.67683
TNF RII	64.5	105.506	1.63575
TNF-alpha	374	669.926	1.79125
TNF-beta / TNFSF1B	142.5	296.597	2.08138
TPO	110	190.353	1.73049
TRAIL / TNFSF10	395.5	553.353	1.39912
TRAIL R2 / TNFRSF10B	94	136.494	1.45206
TRANCE / TNFSF11	99.5	52.3841	0.526473
TREM-1	146.5	47.9572	0.327353
TROY	86.5	169.695	1.96179
TSLP	82	129.853	1.58358
TSLP R	144.5	283.317	1.96067
TWEAK / TNFSF12	76	222.817	2.9318
TWEAK R / TNFRSF12	63	51.6463	0.819782
Ubiqultin	93.5	114.36	1.2231
uPAR	114	146.085	1.28145
Urokinase	44	55.3353	1.25762
VCAM-1	44	75.9938	1.72713
VE-Cadherin	83	185.927	2.24008
VEGF	46	87.7987	1.90867
VEGF R1	59	92.2255	1.56314
VEGF R2	55.5	62.7133	1.12997
VEGF R3	79	96.6523	1.22345
VEGF-B	59	106.244	1.80074
VEGFC	132.5	175.597	1.32526
VEGF-D	36.5	87.7987	2.40544
WIF-1	32.5	57.5487	1.77073
WISP-1 / CCN4	94.5	236.835	2.50619

### Sheet: 0622
Symbol	shScramble(1)	shPEAK1(3)	FC
6Ckine	905.5	868.175	0.958779
Activin A	95.5	10.4335	0.109251
Activin C	650.5	631.5	0.970791
Activin RIB / ALK-4	226.5	226.242	0.998859
Adiponectin / Acrp30	439.5	436.558	0.993307
AgRP	399.5	440.402	1.10238
ALCAM	17	24.7109	1.45358
Angiopoietin-like 2	-1.5	0.54913	-0.366087
Angiopoietin-like 3	379	421.732	1.11275
AR (Amphiregulin)	83	136.184	1.64077
Artemin	363	284.998	0.78512
Axl	33.5	24.7109	0.737637
b FGF	526	486.529	0.92496
B7-1/CD80	280	284.998	1.01785
BAFF R / TNFRSF13C	441.5	350.894	0.794777
BCMA / TNFRSF17	635.5	515.633	0.811382
beta-Catenin	163.5	264.681	1.61884
BLC	144.5	181.213	1.25407
BTC (Betacellulin)	231.5	279.507	1.20737
Cardiotrophin-1	295	297.628	1.00891
CCL1 / I-309 / TCA-3	274	368.466	1.34477
CCL28	393.5	400.865	1.01872
CCL4 / MIP-1 beta	528	62.6008	0.118562
CCL7 / MCP-3 / MARC	92.5	101.04	1.09232
CCL8 / MCP-2	47	48.8726	1.03984
CCR10	416	299.825	0.720733
CCR3	569.5	643.58	1.13008
CCR4	117.5	10.4335	0.0887955
CCR6	1245.5	2091.09	1.67891
CCR7	623	582.078	0.934314
CCR9	434.5	402.512	0.92638
CD11b	2287.5	2574.32	1.12539
CD14	526.5	546.384	1.03777
CD27 / TNFRSF7	403	340.461	0.844815
CD27 Ligand / TNFSF7	640	754.505	1.17891
CD30	275.5	330.576	1.19991
CD30 L	352	366.27	1.04054
CD40	291.5	304.767	1.04551
CD40 Ligand / TNFSF5	271.5	348.698	1.28434
Cerberus 1	78	74.6817	0.957457
Chordin-Like 2	385	309.709	0.80444
Coagulation Factor III / Tissue Factor	83	60.4043	0.727763
Common gamma Chain / IL-2 R gamma	302	193.843	0.641864
CRG-2	339	321.79	0.949234
Cripto	457.5	477.743	1.04425
Crossveinless-2	229.5	254.247	1.10783
CRP	331.5	325.085	0.980649
Cryptic	289.5	463.466	1.60092
Csk	114	125.202	1.09826
CTACK	1325.5	1721.52	1.29877
CTLA-4 / CD152	1163	1324.5	1.13887
CXCL14 / BRAK	483.5	509.593	1.05397
CXCL16	502	664.996	1.32469
CXCR2 / IL-8 RB	443.5	460.72	1.03883
CXCR3	462.5	458.524	0.991402
CXCR4	437.5	404.16	0.923794
CXCR6	432.5	473.35	1.09445
DAN	220	277.86	1.263
Decorin	360	314.652	0.874032
DKK-1	60.5	53.8147	0.8895
Dkk-3	218.5	258.091	1.1812
Dkk-4	512	515.084	1.00602
DPPIV / CD26	66.5	138.381	2.08091
DR3 / TNFRSF25	457.5	511.24	1.11746
Dtk	1813.5	1805.54	0.99561
EDAR	217.5	213.612	0.982122
EGF R	656.5	602.396	0.917587
EG-VEGF / PK1	348.5	347.599	0.997416
Endocan	44.5	79.0747	1.77696
Endoglin / CD105	288.5	256.444	0.888886
Endostatin	1185	1047.19	0.883705
Eotaxin	267	201.531	0.754797
Eotaxin-2	206	158.149	0.767716
Epigen	357.5	343.206	0.960018
Epiregulin	202.5	254.796	1.25825
Erythropoietin (EPO)	212.5	270.172	1.2714
E-Selectin	630	786.354	1.24818
FADD	107	97.7451	0.913506
FAM3B	376	537.598	1.42978
Fas / TNFRSF6	65254	71634.6	1.09778
Fas Ligand	559	631.5	1.1297
FCrRIIB / CD32b	745.5	643.031	0.86255
FGF R3	648	733.089	1.13131
FGF R4	74	99.9417	1.35056
FGF R5 beta	257	355.836	1.38458
FGF-21	146.5	79.6239	0.543508
Fit-3 Ligand	87	40.6356	0.467076
FLRG (Follistatin)	78.5	74.6817	0.951359
Follistatin-like 1	273.5	273.467	0.999878
Fractalkine	1330	2131.17	1.60239
Frizzled-1	79	81.2712	1.02875
Frizzled-6	32	79.6239	2.48825
Frizzled-7	3.5	-69.7395	-19.9256
Galectin-3	2065.5	2326.11	1.12618
G-CSF	269.5	301.472	1.11864
GDF-1	1023	1109.79	1.08484
GDF-3	395	390.431	0.988434
GDF-5	304	167.485	0.550936
GDF-8	590	841.816	1.42681
GDF-9	53	70.8378	1.33656
GFR alpha-2 / GDNF R alpha-2	367.5	408.553	1.11171
GFR alpha-3 / GDNF R alpha-3	449.5	526.067	1.17034
GFR alpha-4 / GDNF R alpha-4	435.5	429.969	0.987299
GITR	84.5	121.907	1.44268
GITR Ligand / TNFSF18	539.5	684.765	1.26926
Glut2	11.5	35.1443	3.05603
GM-CSF	326.5	241.068	0.73834
Granzyme B	249.5	243.265	0.975008
Granzyme D	428.5	362.975	0.847083
Granzyme G	453	546.384	1.20615
Gremlin	72.5	96.0978	1.32549
Growth Hormone R	58.5	46.1269	0.788494
HGF R	285.5	576.037	2.01764
HGF	81	76.8782	0.949114
HVEM / TNFRSF14	298.5	550.228	1.84331
ICAM-1	230.5	227.889	0.988672
ICAM-2 / CD102	307.5	415.691	1.35184
ICAM-5	460	361.328	0.785495
ICK	39.5	5.4913	0.13902
IFN-alpha / beta R1	370.5	489.824	1.32206
IFN-alpha / beta R2	453	329.478	0.727325
IFN-beta	1186.5	1334.94	1.1251
IFN-gamma	1160.5	1329.44	1.14558
IFN-gamma R1	657	705.632	1.07402
IGFBP-1	3912	5220.58	1.3345
IGFBP-2	700	806.123	1.1516
IGFBP-3	430.5	673.233	1.56384
IGFBP-5	528.5	549.679	1.04007
IGFBP-6	54	62.0517	1.14911
IGFBP-rp1 / IGFBP-7	202	259.189	1.28312
IGF-I	211	246.559	1.16853
IGF-II	212.5	231.184	1.08792
IL-1 alpha	1686.5	2316.23	1.37339
IL-1 beta	81	36.7917	0.454219
IL-1 R4 / ST2	454.5	469.506	1.03302
IL-1 R6 / IL-1 R rp2	313.5	210.866	0.672619
IL-1 R9	434	508.494	1.17165
IL-1 RI	339	364.622	1.07558
IL-1 RII	312.5	314.102	1.00513
IL-10	1317	1551.84	1.17832
IL-10 R alpha	158	199.334	1.26161
IL-11	110	181.762	1.65238
IL-12 p40/p70	1164	1428.84	1.22752
IL-12 p70	1308	1434.33	1.09658
IL-12 R beta 1	215.5	321.241	1.49068
IL-13	446	314.102	0.704265
IL-13 R alpha 2	296	290.49	0.981384
IL-15	329.5	293.785	0.891607
IL-15 R alpha	5977	6102.48	1.02099
IL-16	188	281.704	1.49842
IL-17	835.5	1103.2	1.32041
IL-17BR	206	281.704	1.36749
IL-17C	311	330.576	1.06295
IL-17D	172.5	189.999	1.10144
IL-17E	132	158.699	1.20226
IL-17F	272	256.993	0.944827
IL-17R	110	143.323	1.30294
IL-17RC	296	278.958	0.942426
IL-17RD	383.5	501.356	1.30732
IL-18 R alpha/IL-1 R5	111	89.5082	0.80638
IL-2	326	400.865	1.22965
IL-2 R alpha	472	531.009	1.12502
IL-2 R beta	508	580.98	1.14366
IL-20	248	306.964	1.23776
IL-20 R alpha	315	369.565	1.17322
IL-21	103.5	125.202	1.20968
IL-21 R	87	108.728	1.24974
IL-22	3484.5	3264.58	0.936886
IL-22BP	205.5	284.998	1.38685
IL-23	349.5	423.379	1.21139
IL-23 R	203	203.727	1.00358
IL-24	243	263.582	1.0847
IL-27	327.5	370.663	1.13179
IL-28 / IFN-lambda	122.5	116.416	0.950331
IL-3	1569.5	1859.9	1.18503
IL-3 R alpha	132	131.242	0.994258
IL-3 R beta	505	664.996	1.31682
IL-31	104.5	119.71	1.14555
IL-31 RA	203.5	246.559	1.21159
IL-4	73	93.9012	1.28632
IL-4 R	300.5	412.397	1.37237
IL-5	1845.5	2149.29	1.16461
IL-5 R alpha	449.5	584.274	1.29983
IL-6	919.5	781.412	0.849823
IL-6 R	84	92.803	1.1048
IL-7	152	168.034	1.10549
IL-7 R alpha	175	143.323	0.818988
IL-9	606.5	646.326	1.06567
IL-9 R	854.5	520.026	0.608574
Insulin	61.5	92.803	1.50899
Integrin beta 2 / CD18	157	201.531	1.28364
I-TAC	74	99.9417	1.35056
KC	90.5	93.9012	1.03758
Kremen-1	227.5	312.455	1.37343
Kremen-2	418.5	518.379	1.23866
Lefty-1	379.5	445.344	1.1735
Leptin R	87	120.259	1.38229
LEPTIN(OB)	74	120.259	1.62513
LIF	4276.5	4776.33	1.11688
LIGHT / TNFSF14	100	119.161	1.19161
LIX	127	155.953	1.22798
LRP-6	263.5	340.461	1.29207
L-Selectin	197	259.739	1.31847
Lungkine	259.5	297.079	1.14481
Lymphotactin	260	259.189	0.996882
Lymphotoxin beta R / TNFRSF3	33	33.4969	1.01506
MAdCAM-1	223	254.247	1.14012
MCP-1	592	799.533	1.35056
MCP-5	238.5	315.201	1.3216
M-CSF	1038.5	1702.3	1.63919
MDC	738.5	842.915	1.14139
MFG-E8	80	100.491	1.25613
MFRP	266	378.9	1.42444
MIG	112	157.051	1.40224
MIP-1 alpha	104	112.572	1.08242
MIP-1 gamma	113.5	130.144	1.14664
MIP-2	169.5	171.878	1.01403
MIP-3 alpha	80	98.8434	1.23554
MIP-3 beta	176.5	222.947	1.26315
MMP-12	78.5	100.491	1.28014
MMP-14 / LEM-2	351.5	451.385	1.28417
MMP-2	138.5	180.115	1.30047
MMP-24 / MT5-MMP	1998	2378.28	1.19033
MMP-3	100.5	105.433	1.04908
MMP-9	5.5	-3.84391	-0.698893
Neuregulin-3 / NRG3	201.5	332.773	1.65148
Neurturin	357.5	443.148	1.23957
NGF R / TNFRSF16	400	497.512	1.24378
NOV / CCN3	238.5	325.085	1.36304
Osteoactivin / GPNMB	308.5	459.073	1.48808
Osteopontin	198.5	304.218	1.53258
Osteoporotegerin	138.5	207.571	1.49871
OX40 Ligand / TNFSF4	240.5	281.704	1.17133
PDGF C	168	272.368	1.62124
PDGF R alpha	316.5	498.061	1.57365
PDGF R beta	283.5	408.004	1.43917
Pentraxin3 / TSG-14	333.5	318.495	0.955009
PF-4	18.5	37.3408	2.01842
PlGF-2	146	267.975	1.83545
Progranulin	363	559.014	1.53998
Prolactin	139	153.756	1.10616
P-Selectin	210	224.594	1.0695
RAGE	76.5	90.0573	1.17722
RANTES	159.5	169.132	1.06039
RELM beta	183	231.733	1.2663
Resistin	56	70.2886	1.25515
S100A10	251	343.206	1.36736
SCF	129.5	125.202	0.966808
SCF R / c-kit	154	288.842	1.8756
SDF-1	872	1059.82	1.21539
Serum Amyloid A1	114	140.577	1.23313
Shh-N	112	158.149	1.41205
SIGIRR	82.5	102.138	1.23804
SLPI	856.5	1359.1	1.5868
Soggy-1	2359.5	2483.17	1.05241
SPARC	192.5	316.299	1.64311
Spinesin Ectodomain	386.5	449.737	1.16362
TACI / TNFRSF13B	407	537.598	1.32088
TARC	230.5	259.189	1.12447
TCA-3	306.5	484.333	1.5802
TCCR / WSX-1	248	414.593	1.67175
TECK	1601	1940.63	1.21213
TFPI	85.5	113.121	1.32305
TGF-beta 1	745.5	946.151	1.26915
TGF-beta 2	23	8.78608	0.382004
TGF-beta 3	30	61.5026	2.05009
TGF-beta RI / ALK-5	108	121.907	1.12877
TGF-beta RII	119.5	174.074	1.45669
Thrombospondin	46	52.1674	1.13407
Thymus Chemokine-1	230	231.733	1.00753
Tie-2	210.5	264.132	1.25478
TIMP-1	89.5	107.629	1.20256
TIMP-2	230	175.172	0.761619
TIMP-4	298	450.836	1.51287
TL1A / TNFSF15	422.5	629.303	1.48947
TLR1	323	447.541	1.38558
TLR2	485	520.575	1.07335
TLR3	220.5	377.252	1.71089
TLR4	266	293.235	1.10239
TMEFF1 / Tomoregulin-1	335.5	486.529	1.45016
TNF RI / TNFRSF1A	74.5	92.803	1.24568
TNF RII	152.5	227.889	1.49435
TNF-alpha	620.5	769.331	1.23986
TNF-beta / TNFSF1B	330	314.102	0.951825
TPO	226.5	238.322	1.0522
TRAIL / TNFSF10	782	1003.26	1.28294
TRAIL R2 / TNFRSF10B	145.5	202.08	1.38886
TRANCE / TNFSF11	146.5	258.64	1.76546
TREM-1	317	401.963	1.26802
TROY	332	375.605	1.13134
TSLP	338	405.807	1.20061
TSLP R	406.5	538.147	1.32386
TWEAK / TNFSF12	302	338.813	1.1219
TWEAK R / TNFRSF12	246.5	416.241	1.6886
Ubiqultin	95	106.531	1.12138
uPAR	237	316.848	1.33691
Urokinase	81.5	100.491	1.23302
VCAM-1	89.5	127.398	1.42344
VE-Cadherin	182	207.022	1.13748
VEGF	95.5	189.45	1.98377
VEGF R1	106	127.398	1.20187
VEGF R2	160.5	175.172	1.09142
VEGF R3	241.5	228.987	0.948187
VEGF-B	246.5	249.854	1.01361
VEGFC	344.5	430.518	1.24969
VEGF-D	275.5	267.426	0.970694
WIF-1	78.5	101.589	1.29413
WISP-1 / CCN4	424.5	356.385	0.839542

### Sheet: Average
Symbol	shScramble(2)	shPEAK1(1)			Symbol	shScramble(1)	shPEAK1(3)	FC		Symbol	shScramble - Average	shPEAK1 - Average	FC - Average
6Ckine	464	501.707	1.08126		6Ckine	905.5	868.175	0.958779		TGF-beta 3	27	70.2238	2.60088
Activin A	42.5	29.5122	0.694404		Activin A	95.5	10.4335	0.109251		PF-4	19.25	37.8533	1.96641
Activin C	348.5	301.024	0.86377		Activin C	650.5	631.5	0.970791		VEGF	70.75	138.624	1.95935
Activin RIB / ALK-4	90.5	111.408	1.23103		Activin RIB / ALK-4	226.5	226.242	0.998859		Frizzled-6	38	74.1198	1.95052
Adiponectin / Acrp30	211	252.329	1.19587		Adiponectin / Acrp30	439.5	436.558	0.993307		HGF R	199.75	383.933	1.92207
AgRP	195.5	216.914	1.10954		AgRP	399.5	440.402	1.10238		M-CSF	557.25	1059.58	1.90145
ALCAM	34.5	20.6585	0.598797		ALCAM	17	24.7109	1.45358		PDGF R alpha	205.5	371.875	1.80961
Angiopoietin-like 2	34	46.4816	1.36711		Angiopoietin-like 2	-1.5	0.54913	-0.366087		Fractalkine	1042.25	1875.33	1.79931
Angiopoietin-like 3	153	246.426	1.61063		Angiopoietin-like 3	379	421.732	1.11275		PlGF-2	97	173.46	1.78825
AR (Amphiregulin)	129	62.7133	0.48615		AR (Amphiregulin)	83	136.184	1.64077		SCF R / c-kit	101.25	180.205	1.7798
Artemin	206.5	98.8657	0.478769		Artemin	363	284.998	0.78512		SPARC	146.75	253.326	1.72624
Axl	31.5	27.2987	0.866627		Axl	33.5	24.7109	0.737637		IGFBP-3	325	560.909	1.72587
b FGF	273.5	202.896	0.74185		b FGF	526	486.529	0.92496		SLPI	683.5	1176.09	1.72069
B7-1/CD80	161	145.347	0.902779		B7-1/CD80	280	284.998	1.01785		HVEM / TNFRSF14	210.25	353.69	1.68224
BAFF R / TNFRSF13C	130.5	138.707	1.06289		BAFF R / TNFRSF13C	441.5	350.894	0.794777		DPPIV / CD26	59	96.858	1.64166
BCMA / TNFRSF17	211.5	216.177	1.02211		BCMA / TNFRSF17	635.5	515.633	0.811382		Cryptic	224	362.324	1.61752
beta-Catenin	97	135.756	1.39955		beta-Catenin	163.5	264.681	1.61884		TCCR / WSX-1	192.25	308.007	1.60212
BLC	90.5	61.2377	0.67666		BLC	144.5	181.213	1.25407		PDGF C	124.75	198.16	1.58846
BTC (Betacellulin)	111	125.427	1.12997		BTC (Betacellulin)	231.5	279.507	1.20737		FAM3B	274.25	435.174	1.58678
Cardiotrophin-1	183.5	230.195	1.25447		Cardiotrophin-1	295	297.628	1.00891		PDGF R beta	180.5	283.685	1.57166
CCL1 / I-309 / TCA-3	128	159.366	1.24504		CCL1 / I-309 / TCA-3	274	368.466	1.34477		Progranulin	269.75	422.641	1.56679
CCL28	153	219.866	1.43703		CCL28	393.5	400.865	1.01872		Shh-N	78.75	122.974	1.56158
CCL4 / MIP-1 beta	96	78.945	0.822344		CCL4 / MIP-1 beta	528	62.6008	0.118562		Soggy-1	2034	3175.37	1.56114
CCL7 / MCP-3 / MARC	117.5	97.3901	0.828852		CCL7 / MCP-3 / MARC	92.5	101.04	1.09232		TMEFF1 / Tomoregulin-1	219.75	342.499	1.55859
CCL8 / MCP-2	50.5	39.8414	0.788939		CCL8 / MCP-2	47	48.8726	1.03984		TACI / TNFRSF13B	256.25	399.022	1.55716
CCR10	179.5	48.6951	0.271282		CCR10	416	299.825	0.720733		MMP-24 / MT5-MMP	1658.5	2578.79	1.5549
CCR3	132.5	134.28	1.01344		CCR3	569.5	643.58	1.13008		Glut2	26.75	41.5508	1.5533
CCR4	25	36.1524	1.4461		CCR4	117.5	10.4335	0.0887955		TGF-beta RII	91.5	140.897	1.53986
CCR6	898	810.846	0.902947		CCR6	1245.5	2091.09	1.67891		beta-Catenin	130.25	200.218	1.53718
CCR7	252.5	159.366	0.631151		CCR7	623	582.078	0.934314		SDF-1	530.75	815.809	1.53709
CCR9	188.5	194.78	1.03332		CCR9	434.5	402.512	0.92638		TNF RII	108.5	166.697	1.53638
CD11b	1295	2028.96	1.56676		CD11b	2287.5	2574.32	1.12539		TIMP-1	68	104.354	1.53462
CD14	241.5	306.189	1.26786		CD14	526.5	546.384	1.03777		VCAM-1	66.75	101.696	1.52354
CD27 / TNFRSF7	204	184.451	0.904171		CD27 / TNFRSF7	403	340.461	0.844815		IL-1 alpha	1348.5	2040.9	1.51346
CD27 Ligand / TNFSF7	419.5	491.377	1.17134		CD27 Ligand / TNFSF7	640	754.505	1.17891		TWEAK R / TNFRSF12	154.75	233.943	1.51175
CD30	154.5	170.433	1.10312		CD30	275.5	330.576	1.19991		TLR1	232.25	349.935	1.50672
CD30 L	267	250.116	0.936762		CD30 L	352	366.27	1.04054		Osteoporotegerin	99.5	148.792	1.49539
CD40	212.5	97.3901	0.458306		CD40	291.5	304.767	1.04551		Neuregulin-3 / NRG3	151.75	226.886	1.49513
CD40 Ligand / TNFSF5	102.5	95.1767	0.928553		CD40 Ligand / TNFSF5	271.5	348.698	1.28434		TGF-beta 1	544.5	813.572	1.49416
Cerberus 1	58	104.768	1.80635		Cerberus 1	78	74.6817	0.957457		TSLP R	275.5	410.732	1.49086
Chordin-Like 2	91.5	80.4206	0.878914		Chordin-Like 2	385	309.709	0.80444		TLR3	172.25	256.135	1.487
Coagulation Factor III / Tissue Factor	51.5	47.2194	0.916882		Coagulation Factor III / Tissue Factor	83	60.4043	0.727763		TWEAK / TNFSF12	189	280.815	1.48579
Common gamma Chain / IL-2 R gamma	84.5	136.494	1.61531		Common gamma Chain / IL-2 R gamma	302	193.843	0.641864		VE-Cadherin	132.5	196.474	1.48282
CRG-2	161.5	227.244	1.40708		CRG-2	339	321.79	0.949234		IL-15 R alpha	5045.25	7479.91	1.48256
Cripto	203.5	212.488	1.04416		Cripto	457.5	477.743	1.04425		GITR	67.5	98.9503	1.46593
Crossveinless-2	67.5	101.079	1.49747		Crossveinless-2	229.5	254.247	1.10783		IL-10 R alpha	125.5	183.777	1.46436
CRP	182.5	186.664	1.02282		CRP	331.5	325.085	0.980649		NOV / CCN3	164.75	240.75	1.4613
Cryptic	158.5	261.183	1.64784		Cryptic	289.5	463.466	1.60092		LRP-6	188.5	275.367	1.46083
Csk	82.5	125.427	1.52032		Csk	114	125.202	1.09826		GDF-8	461.25	672.13	1.45719
CTACK	766.5	871.346	1.13679		CTACK	1325.5	1721.52	1.29877		RAGE	55	80.0743	1.4559
CTLA-4 / CD152	635	1012.27	1.59412		CTLA-4 / CD152	1163	1324.5	1.13887		S100A10	190.5	277.109	1.45464
CXCL14 / BRAK	260.5	377.756	1.45012		CXCL14 / BRAK	483.5	509.593	1.05397		MMP-14 / LEM-2	241.25	350.012	1.45083
CXCL16	284.5	182.975	0.643147		CXCL16	502	664.996	1.32469		TLR2	290.75	421.498	1.44969
CXCR2 / IL-8 RB	128.5	94.4389	0.734933		CXCR2 / IL-8 RB	443.5	460.72	1.03883		TNF-alpha	497.25	719.629	1.44722
CXCR3	162	152.725	0.942749		CXCR3	462.5	458.524	0.991402		Angiopoietin-like 2	16.25	23.5154	1.4471
CXCR4	130.5	147.561	1.13073		CXCR4	437.5	404.16	0.923794		IL-22	2781	4024.25	1.44705
CXCR6	124	186.664	1.50536		CXCR6	432.5	473.35	1.09445		IL-17	669.75	967.354	1.44435
DAN	101	79.6828	0.788939		DAN	220	277.86	1.263		Fas Ligand	471.75	679.856	1.44114
Decorin	134	215.439	1.60775		Decorin	360	314.652	0.874032		IL-17BR	144.75	208.361	1.43945
DKK-1	36	44.2682	1.22967		DKK-1	60.5	53.8147	0.8895		WIF-1	55.5	79.5689	1.43367
Dkk-3	102	138.707	1.35987		Dkk-3	218.5	258.091	1.1812		IL-11	108.5	155.439	1.43262
Dkk-4	252	242.737	0.963244		Dkk-4	512	515.084	1.00602		TECK	1108.75	1585.27	1.42978
DPPIV / CD26	51.5	55.3353	1.07447		DPPIV / CD26	66.5	138.381	2.08091		TL1A / TNFSF15	303.25	433.438	1.42931
DR3 / TNFRSF25	275.5	225.768	0.819484		DR3 / TNFRSF25	457.5	511.24	1.11746		IL-16	136.5	195.08	1.42916
Dtk	890.5	1792.13	2.01249		Dtk	1813.5	1805.54	0.99561		TLR4	174.5	246.959	1.41524
EDAR	192.5	153.463	0.797211		EDAR	217.5	213.612	0.982122		TRAIL R2 / TNFRSF10B	119.75	169.287	1.41367
EGF R	452	452.274	1.00061		EGF R	656.5	602.396	0.917587		Leptin R	77	108.825	1.41331
EG-VEGF / PK1	232.5	149.774	0.64419		EG-VEGF / PK1	348.5	347.599	0.997416		IL-4 R	239.75	338.634	1.41245
Endocan	49	22.8719	0.466774		Endocan	44.5	79.0747	1.77696		LEPTIN(OB)	57.5	81.1571	1.41143
Endoglin / CD105	130.5	130.591	1.0007		Endoglin / CD105	288.5	256.444	0.888886		Erythropoietin (EPO)	146.5	205.177	1.40053
Endostatin	561.5	982.755	1.75023		Endostatin	1185	1047.19	0.883705		Serum Amyloid A1	85	118.615	1.39547
Eotaxin	124.5	172.646	1.38672		Eotaxin	267	201.531	0.754797		IL-31	75.25	104.861	1.3935
Eotaxin-2	63.5	112.146	1.76608		Eotaxin-2	206	158.149	0.767716		MFG-E8	61	84.9222	1.39217
Epigen	114	154.939	1.35911		Epigen	357.5	343.206	0.960018		MCP-1	487.75	675.705	1.38535
Epiregulin	80.5	106.982	1.32896		Epiregulin	202.5	254.796	1.25825		NGF R / TNFRSF16	285	394.472	1.38411
Erythropoietin (EPO)	80.5	140.183	1.7414		Erythropoietin (EPO)	212.5	270.172	1.2714		Kremen-1	149.25	206.398	1.3829
E-Selectin	388	382.182	0.985006		E-Selectin	630	786.354	1.24818		MIP-1 gamma	80.75	111.554	1.38147
FADD	112.5	124.689	1.10835		FADD	107	97.7451	0.913506		TNF RI / TNFRSF1A	53.75	74.0691	1.37803
FAM3B	172.5	332.75	1.92898		FAM3B	376	537.598	1.42978		MCP-5	150.25	207.033	1.37792
Fas / TNFRSF6	56114.5	61872.2	1.10261		Fas / TNFRSF6	65254	71634.6	1.09778		IL-17E	110	150.547	1.36861
Fas Ligand	384.5	728.212	1.89392		Fas Ligand	559	631.5	1.1297		IGF-II	148.25	202.653	1.36697
FCrRIIB / CD32b	334.5	340.128	1.01682		FCrRIIB / CD32b	745.5	643.031	0.86255		Kremen-2	261.25	354.735	1.35784
FGF R3	363.5	334.225	0.919464		FGF R3	648	733.089	1.13131		IFN-alpha / beta R1	269	365.174	1.35752
FGF R4	53	57.5487	1.08582		FGF R4	74	99.9417	1.35056		MFRP	242	328.157	1.35602
FGF R5 beta	74.5	79.6828	1.06957		FGF R5 beta	257	355.836	1.38458		CCR6	1071.75	1450.97	1.35383
FGF-21	52	63.4511	1.22021		FGF-21	146.5	79.6239	0.543508		Lefty-1	249.75	337.401	1.35095
Fit-3 Ligand	51	67.878	1.33094		Fit-3 Ligand	87	40.6356	0.467076		Pentraxin3 / TSG-14	218.5	293.159	1.34169
FLRG (Follistatin)	43.5	72.3048	1.66218		FLRG (Follistatin)	78.5	74.6817	0.951359		IL-3 R beta	406.75	544.986	1.33985
Follistatin-like 1	122	206.585	1.69332		Follistatin-like 1	273.5	273.467	0.999878		LIX	95.75	128.147	1.33835
Fractalkine	754.5	1619.48	2.14643		Fractalkine	1330	2131.17	1.60239		MMP-12	59.25	79.0197	1.33367
Frizzled-1	61	79.6828	1.30628		Frizzled-1	79	81.2712	1.02875		IL-3	1218.25	1624.59	1.33355
Frizzled-6	44	68.6158	1.55945		Frizzled-6	32	79.6239	2.48825		VEGF R1	82.5	109.812	1.33105
Frizzled-7	28.5	35.4146	1.24262		Frizzled-7	3.5	-69.7395	-19.9256		Dtk	1352	1798.83	1.3305
Galectin-3	1059.5	1698.42	1.60304		Galectin-3	2065.5	2326.11	1.12618		IL-23	251	333.427	1.3284
G-CSF	216	97.3901	0.45088		G-CSF	269.5	301.472	1.11864		IL-20 R alpha	262.75	348.575	1.32664
GDF-1	504	597.621	1.18576		GDF-1	1023	1109.79	1.08484		IL-27	230.75	305.593	1.32435
GDF-3	232.5	182.975	0.786991		GDF-3	395	390.431	0.988434		TRAIL / TNFSF10	588.75	778.307	1.32196
GDF-5	198	50.9085	0.257113		GDF-5	304	167.485	0.550936		Cerberus 1	68	89.7249	1.31948
GDF-8	332.5	502.444	1.51111		GDF-8	590	841.816	1.42681		uPAR	175.5	231.467	1.3189
GDF-9	41.5	45.7438	1.10226		GDF-9	53	70.8378	1.33656		I-TAC	58.75	77.2696	1.31523
GFR alpha-2 / GDNF R alpha-2	114.5	171.17	1.49494		GFR alpha-2 / GDNF R alpha-2	367.5	408.553	1.11171		FGF R5 beta	165.75	217.76	1.31378
GFR alpha-3 / GDNF R alpha-3	209.5	304.713	1.45448		GFR alpha-3 / GDNF R alpha-3	449.5	526.067	1.17034		CCL1 / I-309 / TCA-3	201	263.916	1.31301
GFR alpha-4 / GDNF R alpha-4	169.5	350.457	2.06759		GFR alpha-4 / GDNF R alpha-4	435.5	429.969	0.987299		LIGHT / TNFSF14	80	104.956	1.31194
GITR	50.5	75.9938	1.50483		GITR	84.5	121.907	1.44268		SIGIRR	73.25	96.0751	1.31161
GITR Ligand / TNFSF18	242	332.012	1.37195		GITR Ligand / TNFSF18	539.5	684.765	1.26926		Osteoactivin / GPNMB	216.75	283.765	1.30918
Glut2	42	47.9572	1.14184		Glut2	11.5	35.1443	3.05603		TROY	209.25	272.65	1.30299
GM-CSF	126.5	167.481	1.32396		GM-CSF	326.5	241.068	0.73834		Neurturin	256	333.351	1.30215
Granzyme B	134.5	213.225	1.58532		Granzyme B	249.5	243.265	0.975008		TFPI	67	87.1793	1.30118
Granzyme D	231.5	288.481	1.24614		Granzyme D	428.5	362.975	0.847083		GITR Ligand / TNFSF18	390.75	508.388	1.30106
Granzyme G	213.5	203.634	0.953789		Granzyme G	453	546.384	1.20615		CTLA-4 / CD152	899	1168.38	1.29965
Gremlin	54	39.8414	0.737804		Gremlin	72.5	96.0978	1.32549		IL-10	984.25	1279.1	1.29957
Growth Hormone R	295.5	48.6951	0.164789		Growth Hormone R	58.5	46.1269	0.788494		IL-21	76	98.7532	1.29938
HGF R	114	191.829	1.68271		HGF R	285.5	576.037	2.01764		ICAM-2 / CD102	216.5	280.15	1.294
HGF	51.5	25.0853	0.487094		HGF	81	76.8782	0.949114		TNF-beta / TNFSF1B	236.25	305.35	1.29249
HVEM / TNFRSF14	122	157.152	1.28813		HVEM / TNFRSF14	298.5	550.228	1.84331		IL-5	1491.25	1926.07	1.29158
ICAM-1	84.5	118.786	1.40576		ICAM-1	230.5	227.889	0.988672		GFR alpha-4 / GDNF R alpha-4	302.5	390.213	1.28996
ICAM-2 / CD102	125.5	144.61	1.15227		ICAM-2 / CD102	307.5	415.691	1.35184		Galectin-3	1562.5	2012.27	1.28785
ICAM-5	165.5	265.609	1.60489		ICAM-5	460	361.328	0.785495		TIMP-4	282.75	363.387	1.28519
ICK	54.5	94.4389	1.73282		ICK	39.5	5.4913	0.13902		CD11b	1791.25	2301.64	1.28494
IFN-alpha / beta R1	167.5	240.524	1.43596		IFN-alpha / beta R1	370.5	489.824	1.32206		IL-12 p40/p70	927	1190.3	1.28404
IFN-alpha / beta R2	140.5	231.67	1.6489		IFN-alpha / beta R2	453	329.478	0.727325		MMP-2	105.25	135.063	1.28326
IFN-beta	898	1226.23	1.36551		IFN-beta	1186.5	1334.94	1.1251		IL-21 R	64.25	82.4004	1.2825
IFN-gamma	759.5	1112.61	1.46492		IFN-gamma	1160.5	1329.44	1.14558		IL-7	114.5	146.73	1.28149
IFN-gamma R1	327.5	240.524	0.734425		IFN-gamma R1	657	705.632	1.07402		Tie-2	172.5	220.971	1.28099
IGFBP-1	2657	2712.17	1.02076		IGFBP-1	3912	5220.58	1.3345		Epiregulin	141.5	180.889	1.27837
IGFBP-2	355.5	422.762	1.1892		IGFBP-2	700	806.123	1.1516		IL-5 R alpha	338.25	431.951	1.27702
IGFBP-3	219.5	448.585	2.04367		IGFBP-3	430.5	673.233	1.56384		Csk	98.25	125.314	1.27546
IGFBP-5	180.5	295.859	1.63911		IGFBP-5	528.5	549.679	1.04007		TSLP	210	267.83	1.27538
IGFBP-6	25.5	38.3658	1.50454		IGFBP-6	54	62.0517	1.14911		TPO	168.25	214.338	1.27393
IGFBP-rp1 / IGFBP-7	118	70.0914	0.593995		IGFBP-rp1 / IGFBP-7	202	259.189	1.28312		IFN-gamma	960	1221.03	1.2719
IGF-I	109.5	96.6523	0.882669		IGF-I	211	246.559	1.16853		VEGFC	238.5	303.058	1.27068
IGF-II	84	174.122	2.07288		IGF-II	212.5	231.184	1.08792		IL-9	418.75	530.855	1.26771
IL-1 alpha	1010.5	1765.56	1.74722		IL-1 alpha	1686.5	2316.23	1.37339		Thrombospondin	39.5	50.0623	1.2674
IL-1 beta	36	46.4816	1.29116		IL-1 beta	81	36.7917	0.454219		TRANCE / TNFSF11	123	155.512	1.26433
IL-1 R4 / ST2	213	266.347	1.25046		IL-1 R4 / ST2	454.5	469.506	1.03302		IGFBP-6	39.75	50.2087	1.26311
IL-1 R6 / IL-1 R rp2	136.5	190.353	1.39453		IL-1 R6 / IL-1 R rp2	313.5	210.866	0.672619		MIG	81.5	102.873	1.26225
IL-1 R9	209.5	211.012	1.00722		IL-1 R9	434	508.494	1.17165		GFR alpha-3 / GDNF R alpha-3	329.5	415.39	1.26067
IL-1 RI	188.5	85.5852	0.454033		IL-1 RI	339	364.622	1.07558		Osteopontin	172.75	217.774	1.26063
IL-1 RII	150.5	120.262	0.799083		IL-1 RII	312.5	314.102	1.00513		Angiopoietin-like 3	266	334.079	1.25594
IL-10	651.5	1006.36	1.54469		IL-10	1317	1551.84	1.17832		MAdCAM-1	144.75	181.721	1.25541
IL-10 R alpha	93	168.219	1.80881		IL-10 R alpha	158	199.334	1.26161		MIP-3 beta	145.25	181.934	1.25256
IL-11	107	129.116	1.20669		IL-11	110	181.762	1.65238		IL-17D	126.25	158.082	1.25213
IL-12 p40/p70	690	951.767	1.37937		IL-12 p40/p70	1164	1428.84	1.22752		IL-12 p70	1079	1339.87	1.24177
IL-12 p70	850	1245.41	1.46519		IL-12 p70	1308	1434.33	1.09658		Urokinase	62.75	77.913	1.24164
IL-12 R beta 1	179.5	43.5304	0.242509		IL-12 R beta 1	215.5	321.241	1.49068		FGF R4	63.5	78.7452	1.24008
IL-13	196	120.262	0.613582		IL-13	446	314.102	0.704265		CTACK	1046	1296.43	1.23942
IL-13 R alpha 2	173	149.774	0.865747		IL-13 R alpha 2	296	290.49	0.981384		IL-17R	87	107.814	1.23924
IL-15	177	168.219	0.950391		IL-15	329.5	293.785	0.891607		Dkk-3	160.25	198.399	1.23806
IL-15 R alpha	4113.5	8857.34	2.15324		IL-15 R alpha	5977	6102.48	1.02099		GDF-9	47.25	58.2908	1.23367
IL-16	85	108.457	1.27597		IL-16	188	281.704	1.49842		Thymus Chemokine-1	175.5	216.208	1.23195
IL-17	504	831.505	1.64981		IL-17	835.5	1103.2	1.32041		IL-3 R alpha	91.5	112.472	1.2292
IL-17BR	83.5	135.018	1.61698		IL-17BR	206	281.704	1.36749		IL-28 / IFN-lambda	100.5	123.503	1.22889
IL-17C	144	183.713	1.27579		IL-17C	311	330.576	1.06295		IFN-beta	1042.25	1280.58	1.22867
IL-17D	80	126.164	1.57706		IL-17D	172.5	189.999	1.10144		IL-2 R beta	362.5	443.584	1.22368
IL-17E	88	142.396	1.61814		IL-17E	132	158.699	1.20226		Follistatin-like 1	197.75	240.026	1.21378
IL-17F	138.5	185.189	1.3371		IL-17F	272	256.993	0.944827		IGFBP-1	3284.5	3966.37	1.2076
IL-17R	64	72.3048	1.12976		IL-17R	110	143.323	1.30294		FLRG (Follistatin)	61	73.4932	1.20481
IL-17RC	233.5	321.682	1.37766		IL-17RC	296	278.958	0.942426		TGF-beta RI / ALK-5	85.25	102.639	1.20398
IL-17RD	216	141.658	0.655826		IL-17RD	383.5	501.356	1.30732		GFR alpha-2 / GDNF R alpha-2	241	289.862	1.20275
IL-18 R alpha/IL-1 R5	98	41.317	0.421602		IL-18 R alpha/IL-1 R5	111	89.5082	0.80638		IL-2	262.25	314.792	1.20035
IL-2	198.5	228.719	1.15224		IL-2	326	400.865	1.22965		IL-23 R	140.25	167.897	1.19713
IL-2 R alpha	237	294.384	1.24213		IL-2 R alpha	472	531.009	1.12502		Crossveinless-2	148.5	177.663	1.19638
IL-2 R beta	217	306.189	1.41101		IL-2 R beta	508	580.98	1.14366		CXCL14 / BRAK	372	443.674	1.19267
IL-20	200	132.805	0.664023		IL-20	248	306.964	1.23776		IGFBP-5	354.5	422.769	1.19258
IL-20 R alpha	210.5	327.585	1.55622		IL-20 R alpha	315	369.565	1.17322		Spinesin Ectodomain	265.75	316.356	1.19043
IL-21	48.5	72.3048	1.49082		IL-21	103.5	125.202	1.20968		Granzyme B	192	228.245	1.18878
IL-21 R	41.5	56.0731	1.35116		IL-21 R	87	108.728	1.24974		CD40 Ligand / TNFSF5	187	221.937	1.18683
IL-22	2077.5	4783.92	2.30273		IL-22	3484.5	3264.58	0.936886		CXCR6	278.25	330.007	1.18601
IL-22BP	82.5	42.7926	0.518698		IL-22BP	205.5	284.998	1.38685		MIP-1 alpha	73	86.5358	1.18542
IL-23	152.5	243.475	1.59656		IL-23	349.5	423.379	1.21139		MDC	508.25	602.219	1.18489
IL-23 R	77.5	132.067	1.70409		IL-23 R	203	203.727	1.00358		BTC (Betacellulin)	171.25	202.467	1.18229
IL-24	137	170.433	1.24403		IL-24	243	263.582	1.0847		IL-4	55.25	65.0268	1.17696
IL-27	134	240.524	1.79496		IL-27	327.5	370.663	1.13179		CD27 Ligand / TNFSF7	529.75	622.941	1.17592
IL-28 / IFN-lambda	78.5	130.591	1.66358		IL-28 / IFN-lambda	122.5	116.416	0.950331		MMP-3	73.5	86.2866	1.17397
IL-3	867	1389.28	1.6024		IL-3	1569.5	1859.9	1.18503		Ubiqultin	94.25	110.445	1.17183
IL-3 R alpha	51	93.7011	1.83728		IL-3 R alpha	132	131.242	0.994258		VEGF-B	152.75	178.049	1.16562
IL-3 R beta	308.5	424.975	1.37755		IL-3 R beta	505	664.996	1.31682		CD30	215	250.504	1.16514
IL-31	46	90.0121	1.95678		IL-31	104.5	119.71	1.14555		IGFBP-2	527.75	614.442	1.16427
IL-31 RA	178.5	82.634	0.462936		IL-31 RA	203.5	246.559	1.21159		IL-2 R alpha	354.5	412.696	1.16416
IL-4	37.5	36.1524	0.964064		IL-4	73	93.9012	1.28632		TCA-3	267.5	311.151	1.16318
IL-4 R	179	264.872	1.47973		IL-4 R	300.5	412.397	1.37237		Endostatin	873.25	1014.97	1.16229
IL-5	1137	1702.85	1.49767		IL-5	1845.5	2149.29	1.16461		Frizzled-1	70	80.477	1.14967
IL-5 R alpha	227	279.628	1.23184		IL-5 R alpha	449.5	584.274	1.29983		E-Selectin	509	584.268	1.14787
IL-6	569	894.956	1.57286		IL-6	919.5	781.412	0.849823		WISP-1 / CCN4	259.5	296.61	1.14301
IL-6 R	53.5	58.2865	1.08947		IL-6 R	84	92.803	1.1048		IL-24	190	217.008	1.14215
IL-7	77	125.427	1.62892		IL-7	152	168.034	1.10549		Prolactin	97	110.448	1.13864
IL-7 R alpha	70.5	66.4023	0.941877		IL-7 R alpha	175	143.323	0.818988		VEGF-D	156	177.612	1.13854
IL-9	231	415.384	1.7982		IL-9	606.5	646.326	1.06567		IL-22BP	144	163.896	1.13816
IL-9 R	179.5	210.274	1.17144		IL-9 R	854.5	520.026	0.608574		CCL28	273.25	310.365	1.13583
Insulin	66.5	11.0671	0.166422		Insulin	61.5	92.803	1.50899		IL-17RC	264.75	300.32	1.13435
Integrin beta 2 / CD18	129.5	106.982	0.826112		Integrin beta 2 / CD18	157	201.531	1.28364		IL-17C	227.5	257.145	1.13031
I-TAC	43.5	54.5975	1.25511		I-TAC	74	99.9417	1.35056		IL-6	744.25	838.184	1.12621
KC	43.5	47.2194	1.0855		KC	90.5	93.9012	1.03758		Granzyme G	333.25	375.009	1.12531
Kremen-1	71	100.341	1.41326		Kremen-1	227.5	312.455	1.37343		P-Selectin	155	173.535	1.11958
Kremen-2	104	191.091	1.83742		Kremen-2	418.5	518.379	1.23866		GDF-1	763.5	853.706	1.11815
Lefty-1	120	229.457	1.91214		Lefty-1	379.5	445.344	1.1735		IL-1 R9	321.75	359.753	1.11811
Leptin R	67	97.3901	1.45358		Leptin R	87	120.259	1.38229		DAN	160.5	178.771	1.11384
LEPTIN(OB)	41	42.0548	1.02573		LEPTIN(OB)	74	120.259	1.62513		CD14	384	426.286	1.11012
LIF	2873	3046.39	1.06035		LIF	4276.5	4776.33	1.11688		CCR3	351	388.93	1.10806
LIGHT / TNFSF14	60	90.7499	1.5125		LIGHT / TNFSF14	100	119.161	1.19161		AgRP	297.5	328.658	1.10473
LIX	64.5	100.341	1.55568		LIX	127	155.953	1.22798		Cardiotrophin-1	239.25	263.912	1.10308
LRP-6	113.5	210.274	1.85264		LRP-6	263.5	340.461	1.29207		IL-1 R4 / ST2	333.75	367.927	1.1024
L-Selectin	191.5	100.341	0.523976		L-Selectin	197	259.739	1.31847		VEGF R2	108	118.943	1.10132
Lungkine	154	103.293	0.670731		Lungkine	259.5	297.079	1.14481		ICAM-1	157.5	173.338	1.10056
Lymphotactin	157.5	157.89	1.00248		Lymphotactin	260	259.189	0.996882		Fas / TNFRSF6	60684.2	66753.4	1.10001
Lymphotoxin beta R / TNFRSF3	12	14.7561	1.22967		Lymphotoxin beta R / TNFRSF3	33	33.4969	1.01506		IL-6 R	68.75	75.5447	1.09883
MAdCAM-1	66.5	109.195	1.64203		MAdCAM-1	223	254.247	1.14012		CRG-2	250.25	274.517	1.09697
MCP-1	383.5	551.877	1.43905		MCP-1	592	799.533	1.35056		LIF	3574.75	3911.36	1.09416
MCP-5	62	98.8657	1.59461		MCP-5	238.5	315.201	1.3216		SCF	89.25	97.6465	1.09408
M-CSF	76	416.859	5.48499		M-CSF	1038.5	1702.3	1.63919		Endocan	46.75	50.9733	1.09034
MDC	278	361.524	1.30045		MDC	738.5	842.915	1.14139		CXCL16	393.25	423.986	1.07816
MFG-E8	42	69.3536	1.65128		MFG-E8	80	100.491	1.25613		IL-17F	205.25	221.091	1.07718
MFRP	218	277.414	1.27254		MFRP	266	378.9	1.42444		Integrin beta 2 / CD18	143.25	154.256	1.07683
MIG	51	48.6951	0.954805		MIG	112	157.051	1.40224		Gremlin	63.25	67.9696	1.07462
MIP-1 alpha	42	60.4999	1.44047		MIP-1 alpha	104	112.572	1.08242		Decorin	247	265.045	1.07306
MIP-1 gamma	48	92.9633	1.93674		MIP-1 gamma	113.5	130.144	1.14664		IL-17RD	299.75	321.507	1.07258
MIP-2	235	109.933	0.467799		MIP-2	169.5	171.878	1.01403		Lymphotoxin beta R / TNFRSF3	22.5	24.1265	1.07229
MIP-3 alpha	71.5	52.3841	0.732644		MIP-3 alpha	80	98.8434	1.23554		IGF-I	160.25	171.606	1.07086
MIP-3 beta	114	140.921	1.23615		MIP-3 beta	176.5	222.947	1.26315		RANTES	123	131.417	1.06843
MMP-12	40	57.5487	1.43872		MMP-12	78.5	100.491	1.28014		Activin RIB / ALK-4	158.5	168.825	1.06514
MMP-14 / LEM-2	131	248.64	1.89801		MMP-14 / LEM-2	351.5	451.385	1.28417		ICK	47	49.9651	1.06309
MMP-2	72	90.0121	1.25017		MMP-2	138.5	180.115	1.30047		Adiponectin / Acrp30	325.25	344.444	1.05901
MMP-24 / MT5-MMP	1319	2779.31	2.10713		MMP-24 / MT5-MMP	1998	2378.28	1.19033		Epigen	235.75	249.073	1.05651
MMP-3	46.5	67.1401	1.44387		MMP-3	100.5	105.433	1.04908		FGF R3	505.75	533.657	1.05518
MMP-9	1.5	0.737804	0.491869		MMP-9	5.5	-3.84391	-0.698893		KC	67	70.5603	1.05314
Neuregulin-3 / NRG3	102	121	1.18627		Neuregulin-3 / NRG3	201.5	332.773	1.65148		Cripto	330.5	345.115	1.04422
Neurturin	154.5	223.555	1.44696		Neurturin	357.5	443.148	1.23957		BLC	117.5	121.225	1.0317
NGF R / TNFRSF16	170	291.433	1.71431		NGF R / TNFRSF16	400	497.512	1.24378		IGFBP-rp1 / IGFBP-7	160	164.64	1.029
NOV / CCN3	91	156.414	1.71884		NOV / CCN3	238.5	325.085	1.36304		DKK-1	48.25	49.0415	1.0164
Osteoactivin / GPNMB	125	108.457	0.867657		Osteoactivin / GPNMB	308.5	459.073	1.48808		VEGF R3	160.25	162.82	1.01604
Osteopontin	147	131.329	0.893395		Osteopontin	198.5	304.218	1.53258		FADD	109.75	111.217	1.01337
Osteoporotegerin	60.5	90.0121	1.4878		Osteoporotegerin	138.5	207.571	1.49871		DR3 / TNFRSF25	366.5	368.504	1.00547
OX40 Ligand / TNFSF4	141.5	78.2072	0.552701		OX40 Ligand / TNFSF4	240.5	281.704	1.17133		Eotaxin-2	134.75	135.148	1.00295
PDGF C	81.5	123.951	1.52087		PDGF C	168	272.368	1.62124		ICAM-5	312.75	313.468	1.0023
PDGF R alpha	94.5	245.689	2.59988		PDGF R alpha	316.5	498.061	1.57365		RELM beta	168.25	168.619	1.0022
PDGF R beta	77.5	159.366	2.05633		PDGF R beta	283.5	408.004	1.43917		6Ckine	684.75	684.941	1.00028
Pentraxin3 / TSG-14	103.5	267.823	2.58766		Pentraxin3 / TSG-14	333.5	318.495	0.955009		Lymphotactin	208.75	208.54	0.998993
PF-4	20	38.3658	1.91829		PF-4	18.5	37.3408	2.01842		MIP-3 alpha	75.75	75.6137	0.998201
PlGF-2	48	78.945	1.64469		PlGF-2	146	267.975	1.83545		CD30 L	309.5	308.193	0.995776
Progranulin	176.5	286.268	1.62191		Progranulin	363	559.014	1.53998		CRP	257	255.875	0.995621
Prolactin	55	67.1401	1.22073		Prolactin	139	153.756	1.10616		Dkk-4	382	378.911	0.991913
P-Selectin	100	122.475	1.22475		P-Selectin	210	224.594	1.0695		Granzyme D	330	325.728	0.987055
RAGE	33.5	70.0914	2.09228		RAGE	76.5	90.0573	1.17722		IL-20	224	219.884	0.981626
RANTES	86.5	93.7011	1.08325		RANTES	159.5	169.132	1.06039		CXCR3	312.25	305.624	0.978781
RELM beta	153.5	105.506	0.687335		RELM beta	183	231.733	1.2663		TARC	182.5	178.29	0.97693
Resistin	76	47.2194	0.621309		Resistin	56	70.2886	1.25515		B7-1/CD80	220.5	215.173	0.975841
S100A10	130	211.012	1.62317		S100A10	251	343.206	1.36736		CXCR4	284	275.86	0.971339
SCF	49	70.0914	1.43044		SCF	129.5	125.202	0.966808		TREM-1	231.75	224.96	0.970702
SCF R / c-kit	48.5	71.567	1.47561		SCF R / c-kit	154	288.842	1.8756		CXCR2 / IL-8 RB	286	277.579	0.970558
SDF-1	189.5	571.798	3.0174		SDF-1	872	1059.82	1.21539		Lungkine	206.75	200.186	0.968251
Serum Amyloid A1	56	96.6523	1.72593		Serum Amyloid A1	114	140.577	1.23313		IFN-gamma R1	492.25	473.078	0.961052
Shh-N	45.5	87.7987	1.92964		Shh-N	112	158.149	1.41205		CCR9	311.5	298.646	0.958736
SIGIRR	64	90.0121	1.40644		SIGIRR	82.5	102.138	1.23804		Eotaxin	195.75	187.088	0.955752
SLPI	510.5	993.084	1.94532		SLPI	856.5	1359.1	1.5868		EGF R	554.25	527.335	0.951438
Soggy-1	1708.5	3867.57	2.26372		Soggy-1	2359.5	2483.17	1.05241		IFN-alpha / beta R2	296.75	280.574	0.94549
SPARC	101	190.353	1.88469		SPARC	192.5	316.299	1.64311		CCL7 / MCP-3 / MARC	105	99.215	0.944905
Spinesin Ectodomain	145	182.975	1.2619		Spinesin Ectodomain	386.5	449.737	1.16362		OX40 Ligand / TNFSF4	191	179.955	0.942175
TACI / TNFRSF13B	105.5	260.445	2.46867		TACI / TNFRSF13B	407	537.598	1.32088		IL-13 R alpha 2	234.5	220.132	0.938729
TARC	134.5	97.3901	0.72409		TARC	230.5	259.189	1.12447		AR (Amphiregulin)	106	99.4488	0.938196
TCA-3	228.5	137.969	0.603804		TCA-3	306.5	484.333	1.5802		IL-1 RII	231.5	217.182	0.938152
TCCR / WSX-1	136.5	201.42	1.47561		TCCR / WSX-1	248	414.593	1.67175		Activin C	499.5	466.262	0.933457
TECK	616.5	1229.92	1.995		TECK	1601	1940.63	1.21213		L-Selectin	194.25	180.04	0.926846
TFPI	48.5	61.2377	1.26263		TFPI	85.5	113.121	1.32305		Endoglin / CD105	209.5	193.518	0.923711
TGF-beta 1	343.5	680.993	1.98251		TGF-beta 1	745.5	946.151	1.26915		IL-12 R beta 1	197.5	182.386	0.923472
TGF-beta 2	10	8.11584	0.811584		TGF-beta 2	23	8.78608	0.382004		GDF-3	313.75	286.703	0.913796
TGF-beta 3	24	78.945	3.28938		TGF-beta 3	30	61.5026	2.05009		IL-15	253.25	231.002	0.91215
TGF-beta RI / ALK-5	62.5	83.3718	1.33395		TGF-beta RI / ALK-5	108	121.907	1.12877		FCrRIIB / CD32b	540	491.579	0.910332
TGF-beta RII	63.5	107.719	1.69637		TGF-beta RII	119.5	174.074	1.45669		CCL8 / MCP-2	48.75	44.357	0.909887
Thrombospondin	33	47.9572	1.45325		Thrombospondin	46	52.1674	1.13407		GM-CSF	226.5	204.275	0.901875
Thymus Chemokine-1	121	200.683	1.65853		Thymus Chemokine-1	230	231.733	1.00753		EDAR	205	183.537	0.895304
Tie-2	134.5	177.811	1.32201		Tie-2	210.5	264.132	1.25478		IL-1 R6 / IL-1 R rp2	225	200.61	0.891599
TIMP-1	46.5	101.079	2.17374		TIMP-1	89.5	107.629	1.20256		Resistin	66	58.754	0.890213
TIMP-2	187.5	79.6828	0.424975		TIMP-2	230	175.172	0.761619		ALCAM	25.75	22.6847	0.880958
TIMP-4	267.5	275.939	1.03155		TIMP-4	298	450.836	1.51287		CD27 / TNFRSF7	303.5	262.456	0.864764
TL1A / TNFSF15	184	237.573	1.29116		TL1A / TNFSF15	422.5	629.303	1.48947		BCMA / TNFRSF17	423.5	365.905	0.864002
TLR1	141.5	252.329	1.78324		TLR1	323	447.541	1.38558		b FGF	399.75	344.713	0.862321
TLR2	96.5	322.42	3.34114		TLR2	485	520.575	1.07335		IL-31 RA	191	164.597	0.861763
TLR3	124	135.018	1.08886		TLR3	220.5	377.252	1.71089		EG-VEGF / PK1	290.5	248.687	0.856065
TLR4	83	200.683	2.41786		TLR4	266	293.235	1.10239		BAFF R / TNFRSF13C	286	244.801	0.855946
TMEFF1 / Tomoregulin-1	104	198.469	1.90836		TMEFF1 / Tomoregulin-1	335.5	486.529	1.45016		Common gamma Chain / IL-2 R gamma	193.25	165.168	0.854687
TNF RI / TNFRSF1A	33	55.3353	1.67683		TNF RI / TNFRSF1A	74.5	92.803	1.24568		IL-7 R alpha	122.75	104.863	0.854278
TNF RII	64.5	105.506	1.63575		TNF RII	152.5	227.889	1.49435		IL-1 RI	263.75	225.104	0.853474
TNF-alpha	374	669.926	1.79125		TNF-alpha	620.5	769.331	1.23986		CCR7	437.75	370.722	0.84688
TNF-beta / TNFSF1B	142.5	296.597	2.08138		TNF-beta / TNFSF1B	330	314.102	0.951825		G-CSF	242.75	199.431	0.82155
TPO	110	190.353	1.73049		TPO	226.5	238.322	1.0522		Chordin-Like 2	238.25	195.065	0.818741
TRAIL / TNFSF10	395.5	553.353	1.39912		TRAIL / TNFSF10	782	1003.26	1.28294		Insulin	64	51.935	0.811485
TRAIL R2 / TNFRSF10B	94	136.494	1.45206		TRAIL R2 / TNFRSF10B	145.5	202.08	1.38886		Coagulation Factor III / Tissue Factor	67.25	53.8119	0.800177
TRANCE / TNFSF11	99.5	52.3841	0.526473		TRANCE / TNFSF11	146.5	258.64	1.76546		Axl	32.5	26.0048	0.800148
TREM-1	146.5	47.9572	0.327353		TREM-1	317	401.963	1.26802		CD40	252	201.079	0.797931
TROY	86.5	169.695	1.96179		TROY	332	375.605	1.13134		Fit-3 Ligand	69	54.2568	0.78633
TSLP	82	129.853	1.58358		TSLP	338	405.807	1.20061		HGF	66.25	50.9818	0.769536
TSLP R	144.5	283.317	1.96067		TSLP R	406.5	538.147	1.32386		FGF-21	99.25	71.5375	0.720781
TWEAK / TNFSF12	76	222.817	2.9318		TWEAK / TNFSF12	302	338.813	1.1219		IL-1 beta	58.5	41.6367	0.711738
TWEAK R / TNFRSF12	63	51.6463	0.819782		TWEAK R / TNFRSF12	246.5	416.241	1.6886		IL-9 R	517	365.15	0.706286
Ubiqultin	93.5	114.36	1.2231		Ubiqultin	95	106.531	1.12138		MIP-2	202.25	140.905	0.696688
uPAR	114	146.085	1.28145		uPAR	237	316.848	1.33691		IL-13	321	217.182	0.67658
Urokinase	44	55.3353	1.25762		Urokinase	81.5	100.491	1.23302		Artemin	284.75	191.932	0.674037
VCAM-1	44	75.9938	1.72713		VCAM-1	89.5	127.398	1.42344		IL-18 R alpha/IL-1 R5	104.5	65.4126	0.625958
VE-Cadherin	83	185.927	2.24008		VE-Cadherin	182	207.022	1.13748		TIMP-2	208.75	127.428	0.610432
VEGF	46	87.7987	1.90867		VEGF	95.5	189.45	1.98377		CCR10	297.75	174.26	0.585256
VEGF R1	59	92.2255	1.56314		VEGF R1	106	127.398	1.20187		TGF-beta 2	16.5	8.45096	0.512179
VEGF R2	55.5	62.7133	1.12997		VEGF R2	160.5	175.172	1.09142		GDF-5	251	109.197	0.435046
VEGF R3	79	96.6523	1.22345		VEGF R3	241.5	228.987	0.948187		CCR4	71.25	23.2929	0.326918
VEGF-B	59	106.244	1.80074		VEGF-B	246.5	249.854	1.01361		Activin A	69	19.9728	0.289461
VEGFC	132.5	175.597	1.32526		VEGFC	344.5	430.518	1.24969		Growth Hormone R	177	47.411	0.267859
VEGF-D	36.5	87.7987	2.40544		VEGF-D	275.5	267.426	0.970694		CCL4 / MIP-1 beta	312	70.7729	0.226836
WIF-1	32.5	57.5487	1.77073		WIF-1	78.5	101.589	1.29413		MMP-9	3.5	-1.55305	-0.443729
WISP-1 / CCN4	94.5	236.835	2.50619		WISP-1 / CCN4	424.5	356.385	0.839542		Frizzled-7	16	-17.1625	-1.07265
